# Retinal affectation in Huntington’s disease mouse models concurs with a local innate immune response

**DOI:** 10.1101/2023.01.17.523578

**Authors:** Ana I. Arroba, Andrea Gallardo-Orihuela, Fátima Cano-Cano, Francisco Martín-Loro, María del Carmen González-Montelongo, Irati Hervás-Corpión, Pedro de la Villa, Lucía Ramón-Marco, Laura Gómez-Jaramillo, Luis M. Valor

**Author notes:** **Corresponding coauthors** Ana I. Arroba, Unidad de Investigación, 9th floor Hospital Universitario Puerta del Mar, INiBICA, Av. Ana de Viya 21, 11009 Cádiz, Spain., Luis M. Valor, Unidad de Investigación, 6th floor Diagnostics Building, Hospital General Universitario Dr. Balmis, ISABIAL, Av. Pintor Baeza 12, 03010 Alicante, Spain., Telf.

## Abstract

Huntington’s disease (HD) is a devastating disorder caused by aberrant expansion of CAG repeats in the *HTT* gene. Striatal dysfunction has been widely studied in HD mouse models. However, cumulative evidence indicates that the retina can also be functionally altered with consequences for visual function and circadian rhythms. The retina is the most exposed part of the central nervous system that can be used for monitoring the health status of patients using noninvasive techniques. To establish the retina as an appropriate tissue for HD studies, we linked the retinal alterations with those in the inner brain. We confirmed the malfunction of the R6/1 retinas, which underwent a rearrangement of their transcriptome as extensive as in the striatum, indicating a profound retinal affectation in HD. Tissue-enriched genes were downregulated in both areas, but a neuroinflammation signature was specifically induced in the R6/1 retina due to glial activation that was reminiscent of the situation in HD patient’s brains. These phenomena were confirmed in the zQ175 strain, and were accompanied by a differential impairment of the autophagy system between both tissues. Overall, these results demonstrated the suitability of the mouse retina as a research model for HD.
