## Supplemental Table 1 for "Retinal affectation in Huntington’s disease mouse models concurs with a local innate immune response"

### Sheet: Hoja1
Supplementary Table S1. Sequences of the primers used in the present study.
Gene	Primer	Sequence (5' → 3')
Opn1sw	Forward	TCATCTGTAAACCCTTCGGCA
	Reverse	CCAGGTGTAGTACTCGCTTCG
Arr3	Forward	AAGAAGACTAGCTCCAATGGG
	Reverse	TCCAAGTCATCACGGCCATAG
Rho	Forward	CCAACTTCGGCCCCATCTT
	Reverse	CAGAGGCGTCGTCATCTCC
Gnat1	Forward	CCACTGAGCAGGACGTGTT
	Reverse	GATGCACGTCACACCCTCAAA
Stk35	Forward	CTCTGCAGACAAGCCCGG
	Reverse	CTTCTCGCACAGTACCCGC
Plk5	Forward	CACCTGTGTTTGCCTTTCCC
	Reverse	TTTTGAGGTAAAGGGACAAGGTG
Scn4b	Forward	CATGGTTTAGTCCTCTGGCTTGG
	Reverse	CACGGCCCACCACTGTATTG
Arpp19	Forward	GCAAAGTTAAAGGCAAGGTATCC
	Reverse	CTCTGTCTTATCCGGGGCTG
Pde10a	Forward	TAACAATGCGAGTTGCTTCC
	Reverse	CAGCCACTTTTCCACAGTCTC
Rgs4	Forward	TCTCTCCTCGCTAAGAATCCCT
	Reverse	GTTTTCCAACGATTCAGCCCA
Penk	Forward	GGCGTGCACACTGGAATGT
	Reverse	TCCCAGATTTTGAAAGAAGGCA
Polr2a	Forward	GAGTTTCGGCTGAGTGGAGAG
	Reverse	AGCGTCACATTCTTGGCAGAT
Gfap	Forward	GGACAACTTTGCACAGGACCTC
	Reverse	TCCAAATCCACACGAGCCA
A2m	Forward	GCAGAATTTCCGCTTAGAGGG
	Reverse	GAAAGCCAGCGATTCTTCACC
Il1b	Forward	CAGGCAGGCAGTATCACTCAT
	Reverse	CTAATGGGAACGTCACACACC
Il6	Forward	GAGGATACCACTCCCAACAGACC
	Reverse	AAGTGCATATCGTTGTTCATACA
Tnf	Forward	CATCTTCTCAAAATTCGAGTGACAA
	Reverse	TGGGAGTAGACAAGGTACAACCC
Hmox1	Forward	CACAGATGGCGTCACTTCGTC
	Reverse	GTGAGGACCCACTGGAGGAG
Tbp	Forward	TAAGAGAGCCACGGACAACTG
	Reverse	CAAGGCCTTCCAGCCTTATAG
Gapdh	Forward	CATGGACTGTGGTCATGAGCC
	Reverse	CTTCACCACCATGGAGAAGGC
