## Supplemental Table 3 for "Retinal affectation in Huntington’s disease mouse models concurs with a local innate immune response"

### Sheet: Hoja1
Supplementary Table S3. Genes from external datasets used in this study
Gene	Category	Overlapping set
Figure 2D: retinal-enriched markers
Arr3	Cone	R6/1 Ret down
Gnat2	Cone	R6/1 Ret down
Gngt2	Cone	R6/1 Ret down
Guca1a	Cone	R6/1 Ret down
Kcne2	Cone	R6/1 Ret down
Opn1mw	Cone	R6/1 Ret down
Opn1sw	Cone	R6/1 Ret down
Pde6c	Cone	R6/1 Ret down
Pde6h	Cone	R6/1 Ret down
Cnga1	Rod	R6/1 Ret down
Gnat1	Rod	R6/1 Ret down
Gnb1	Rod	R6/1 Ret down
Gngt1	Rod	R6/1 Ret down
Hmgn1	Rod	R6/1 Ret down
Nr2e3	Rod	R6/1 Ret down
Nrl	Rod	R6/1 Ret down
Pdc	Rod	R6/1 Ret down
Pde6b	Rod	R6/1 Ret down
Pde6g	Rod	R6/1 Ret down
Prph2	Rod	R6/1 Ret down
Rcvrn	Rod	R6/1 Ret down
Rho	Rod	R6/1 Ret down
Rom1	Rod	R6/1 Ret down
Rp1	Rod	R6/1 Ret down
Rpgrip1	Rod	R6/1 Ret down
Rs1	Rod	R6/1 Ret down
Sag	Rod	R6/1 Ret down
Slc24a1	Rod	R6/1 Ret down
Tulp1	Rod	R6/1 Ret down
Asic3	Bipolar (other neuronal)	R6/1 Ret down
B3galt2	Bipolar (other neuronal)	R6/1 Ret down
Cabp5	Bipolar (other neuronal)	R6/1 Ret down
Cacna2d3	Bipolar (other neuronal)	R6/1 Ret down
Cadps	Bipolar (other neuronal)	R6/1 Ret down
Casp7	Bipolar (other neuronal)	R6/1 Ret down
Gabrr2	Bipolar (other neuronal)	R6/1 Ret down
Gm4792	Bipolar (other neuronal)	R6/1 Ret down
Gng13	Bipolar (other neuronal)	R6/1 Ret down
Grik1	Bipolar (other neuronal)	R6/1 Ret down
Grm6	Bipolar (other neuronal)	R6/1 Ret down
Lrtm1	Bipolar (other neuronal)	R6/1 Ret down
Macf1	Bipolar (other neuronal)	R6/1 Ret down
Map6	Bipolar (other neuronal)	R6/1 Ret down
Neto1	Bipolar (other neuronal)	R6/1 Ret down
Pcp2	Bipolar (other neuronal)	R6/1 Ret down
Pfkp	Bipolar (other neuronal)	R6/1 Ret down
Plk5	Bipolar (other neuronal)	R6/1 Ret down
Prkca	Bipolar (other neuronal)	R6/1 Ret down
Ptprz1	Bipolar (other neuronal)	R6/1 Ret down
Rpa1	Bipolar (other neuronal)	R6/1 Ret down
Sebox	Bipolar (other neuronal)	R6/1 Ret down
Strip2	Bipolar (other neuronal)	R6/1 Ret down
Tnnt1	Bipolar (other neuronal)	R6/1 Ret down
Trnp1	Bipolar (other neuronal)	R6/1 Ret down
Trpm1	Bipolar (other neuronal)	R6/1 Ret down
Unc13c	Bipolar (other neuronal)	R6/1 Ret down
Vsx1	Bipolar (other neuronal)	R6/1 Ret down
Zbtb20	Bipolar (other neuronal)	R6/1 Ret down
Adra2a	Horizontal (other neuronal)	R6/1 Ret down
Col27a1	Horizontal (other neuronal)	R6/1 Ret down
F2r	Horizontal (other neuronal)	R6/1 Ret down
Fam126a	Horizontal (other neuronal)	R6/1 Ret down
Nebl	Horizontal (other neuronal)	R6/1 Ret down
Pacsin1	Horizontal (other neuronal)	R6/1 Ret down
Pcsk6	Horizontal (other neuronal)	R6/1 Ret down
Pfkfb3	Horizontal (other neuronal)	R6/1 Ret down
Rgs3	Horizontal (other neuronal)	R6/1 Ret down
Slc4a5	Horizontal (other neuronal)	R6/1 Ret down
Thsd7b	Horizontal (other neuronal)	R6/1 Ret down
Tnr	Horizontal (other neuronal)	R6/1 Ret down
Ahnak2	RGC (other neuronal)	R6/1 Ret down
Chrnb3	RGC (other neuronal)	R6/1 Ret down
Lynx1	RGC (other neuronal)	R6/1 Ret down
Nrn1	RGC (other neuronal)	R6/1 Ret down
Pou4f1	RGC (other neuronal)	R6/1 Ret down
Rbpms	RGC (other neuronal)	R6/1 Ret down
Srgap1	RGC (other neuronal)	R6/1 Ret down
Tppp3	RGC (other neuronal)	R6/1 Ret down
6430548M08Rik	Amacrine (other neuronal)	R6/1 Ret down
Adarb2	Amacrine (other neuronal)	R6/1 Ret down
Apc	Amacrine (other neuronal)	R6/1 Ret down
Cabp1	Amacrine (other neuronal)	R6/1 Ret down
Caln1	Amacrine (other neuronal)	R6/1 Ret down
Camkv	Amacrine (other neuronal)	R6/1 Ret down
Cartpt	Amacrine (other neuronal)	R6/1 Ret down
Cbln2	Amacrine (other neuronal)	R6/1 Ret down
Cdc7	Amacrine (other neuronal)	R6/1 Ret down
Col12a1	Amacrine (other neuronal)	R6/1 Ret down
Cpne5	Amacrine (other neuronal)	R6/1 Ret down
Cpne6	Amacrine (other neuronal)	R6/1 Ret down
Cxcl14	Amacrine (other neuronal)	R6/1 Ret down
Cyfip2	Amacrine (other neuronal)	R6/1 Ret down
Dclk1	Amacrine (other neuronal)	R6/1 Ret down
Dio2	Amacrine (other neuronal)	R6/1 Ret down
Diras2	Amacrine (other neuronal)	R6/1 Ret down
Dlg2	Amacrine (other neuronal)	R6/1 Ret down
Dtnb	Amacrine (other neuronal)	R6/1 Ret down
Ebf3	Amacrine (other neuronal)	R6/1 Ret down
Fbxo32	Amacrine (other neuronal)	R6/1 Ret down
Fgd6	Amacrine (other neuronal)	R6/1 Ret down
Fgf1	Amacrine (other neuronal)	R6/1 Ret down
Filip1l	Amacrine (other neuronal)	R6/1 Ret down
Frmd5	Amacrine (other neuronal)	R6/1 Ret down
Gad1	Amacrine (other neuronal)	R6/1 Ret down
Gas7	Amacrine (other neuronal)	R6/1 Ret down
Hpcal1	Amacrine (other neuronal)	R6/1 Ret down
Hpgd	Amacrine (other neuronal)	R6/1 Ret down
Hunk	Amacrine (other neuronal)	R6/1 Ret down
Kcnc1	Amacrine (other neuronal)	R6/1 Ret down
Kcnd3	Amacrine (other neuronal)	R6/1 Ret down
Kcnip1	Amacrine (other neuronal)	R6/1 Ret down
Lamp5	Amacrine (other neuronal)	R6/1 Ret down
Lgr5	Amacrine (other neuronal)	R6/1 Ret down
Mmp9	Amacrine (other neuronal)	R6/1 Ret down
Nckap5	Amacrine (other neuronal)	R6/1 Ret down
Necab2	Amacrine (other neuronal)	R6/1 Ret down
Neto2	Amacrine (other neuronal)	R6/1 Ret down
Nhlh2	Amacrine (other neuronal)	R6/1 Ret down
Nptn	Amacrine (other neuronal)	R6/1 Ret down
Nptx2	Amacrine (other neuronal)	R6/1 Ret down
Nrsn1	Amacrine (other neuronal)	R6/1 Ret down
Nrxn2	Amacrine (other neuronal)	R6/1 Ret down
Pbx1	Amacrine (other neuronal)	R6/1 Ret down
Pcdh7	Amacrine (other neuronal)	R6/1 Ret down
Prdm13	Amacrine (other neuronal)	R6/1 Ret down
Ptprf	Amacrine (other neuronal)	R6/1 Ret down
Ptprk	Amacrine (other neuronal)	R6/1 Ret down
Rasgrp1	Amacrine (other neuronal)	R6/1 Ret down
Rgs8	Amacrine (other neuronal)	R6/1 Ret down
Rims1	Amacrine (other neuronal)	R6/1 Ret down
Ryr2	Amacrine (other neuronal)	R6/1 Ret down
Slc6a1	Amacrine (other neuronal)	R6/1 Ret down
Slc6a5	Amacrine (other neuronal)	R6/1 Ret down
Slc6a9	Amacrine (other neuronal)	R6/1 Ret down
Spag5	Amacrine (other neuronal)	R6/1 Ret down
Stac2	Amacrine (other neuronal)	R6/1 Ret down
Stk32b	Amacrine (other neuronal)	R6/1 Ret down
Stmn1	Amacrine (other neuronal)	R6/1 Ret down
Syt6	Amacrine (other neuronal)	R6/1 Ret down
Syt7	Amacrine (other neuronal)	R6/1 Ret down
Tac2	Amacrine (other neuronal)	R6/1 Ret down
Tfap2a	Amacrine (other neuronal)	R6/1 Ret down
Tnc	Amacrine (other neuronal)	R6/1 Ret down
Tpbg	Amacrine (other neuronal)	R6/1 Ret down
Vip	Amacrine (other neuronal)	R6/1 Ret down
Vstm2a	Amacrine (other neuronal)	R6/1 Ret down
Zmat4	Amacrine (other neuronal)	R6/1 Ret down
Podxl	Vascular (other non-neuronal)	R6/1 Ret down
Synm	Vascular (other non-neuronal)	R6/1 Ret down
1810009A15Rik	Pericyte (other non-neuronal)	R6/1 Ret down
Elovl4	Pericyte (other non-neuronal)	R6/1 Ret down
Mef2c	Pericyte (other non-neuronal)	R6/1 Ret down
Vtn	Pericyte (other non-neuronal)	R6/1 Ret down
Acsl3	Müller (other glia)	R6/1 Ret down
Eno1	Müller (other glia)	R6/1 Ret down
Slmap	Müller (other glia)	R6/1 Ret down
Spc25	Müller (other glia)	R6/1 Ret down
Anp32a	Microglia	R6/1 Ret down
Pkm	Microglia	R6/1 Ret down
Camk2b	Bipolar (other neuronal)	R6/1 Ret up
Camsap2	Bipolar (other neuronal)	R6/1 Ret up
Cltb	Bipolar (other neuronal)	R6/1 Ret up
Rev3l	Bipolar (other neuronal)	R6/1 Ret up
Samsn1	Bipolar (other neuronal)	R6/1 Ret up
Lima1	Horizontal (other neuronal)	R6/1 Ret up
Maged1	Horizontal (other neuronal)	R6/1 Ret up
St8sia3	Horizontal (other neuronal)	R6/1 Ret up
Uhrf1bp1l	Horizontal (other neuronal)	R6/1 Ret up
Inpp5f	RGC (other neuronal)	R6/1 Ret up
L1cam	RGC (other neuronal)	R6/1 Ret up
Cfl1	Amacrine (other neuronal)	R6/1 Ret up
Chd3	Amacrine (other neuronal)	R6/1 Ret up
Dusp26	Amacrine (other neuronal)	R6/1 Ret up
Edil3	Amacrine (other neuronal)	R6/1 Ret up
Gprasp2	Amacrine (other neuronal)	R6/1 Ret up
Hap1	Amacrine (other neuronal)	R6/1 Ret up
Isoc1	Amacrine (other neuronal)	R6/1 Ret up
Pkia	Amacrine (other neuronal)	R6/1 Ret up
Prkacb	Amacrine (other neuronal)	R6/1 Ret up
Prmt8	Amacrine (other neuronal)	R6/1 Ret up
Syngr3	Amacrine (other neuronal)	R6/1 Ret up
Zcchc12	Amacrine (other neuronal)	R6/1 Ret up
Ccnd2	Fibroblast (other non-neuronal)	R6/1 Ret up
Cpq	Fibroblast (other non-neuronal)	R6/1 Ret up
Mest	Fibroblast (other non-neuronal)	R6/1 Ret up
mt-Nd2	Fibroblast (other non-neuronal)	R6/1 Ret up
mt-Nd6	Fibroblast (other non-neuronal)	R6/1 Ret up
Sdc2	Fibroblast (other non-neuronal)	R6/1 Ret up
Sdc4	Fibroblast (other non-neuronal)	R6/1 Ret up
Shisa2	Fibroblast (other non-neuronal)	R6/1 Ret up
Actn1	Vascular (other non-neuronal)	R6/1 Ret up
Ahnak	Vascular (other non-neuronal)	R6/1 Ret up
Aplnr	Vascular (other non-neuronal)	R6/1 Ret up
Arhgap29	Vascular (other non-neuronal)	R6/1 Ret up
Ctnnb1	Vascular (other non-neuronal)	R6/1 Ret up
Gnb2	Vascular (other non-neuronal)	R6/1 Ret up
Itm2a	Vascular (other non-neuronal)	R6/1 Ret up
Limch1	Vascular (other non-neuronal)	R6/1 Ret up
Myo10	Vascular (other non-neuronal)	R6/1 Ret up
Nes	Vascular (other non-neuronal)	R6/1 Ret up
Pfn1	Vascular (other non-neuronal)	R6/1 Ret up
Plxnd1	Vascular (other non-neuronal)	R6/1 Ret up
Ptbp3	Vascular (other non-neuronal)	R6/1 Ret up
Slco1a4	Vascular (other non-neuronal)	R6/1 Ret up
Tagln2	Vascular (other non-neuronal)	R6/1 Ret up
Vwf	Vascular (other non-neuronal)	R6/1 Ret up
Cfh	Pericyte (other non-neuronal)	R6/1 Ret up
Maged2	Pericyte (other non-neuronal)	R6/1 Ret up
Mprip	Pericyte (other non-neuronal)	R6/1 Ret up
Oaz2	Pericyte (other non-neuronal)	R6/1 Ret up
S1pr3	Pericyte (other non-neuronal)	R6/1 Ret up
Abca8a	Müller (other glia)	R6/1 Ret up
Cav1	Müller (other glia)	R6/1 Ret up
Cdkn1b	Müller (other glia)	R6/1 Ret up
Crym	Müller (other glia)	R6/1 Ret up
Pbxip1	Müller (other glia)	R6/1 Ret up
Prdx1	Müller (other glia)	R6/1 Ret up
Rdh10	Müller (other glia)	R6/1 Ret up
Ap1s2	Astrocyte (other glia)	R6/1 Ret up
Gfap	Astrocyte (other glia)	R6/1 Ret up
Map4k4	Astrocyte (other glia)	R6/1 Ret up
Pdlim3	Astrocyte (other glia)	R6/1 Ret up
Sorbs2	Astrocyte (other glia)	R6/1 Ret up
C1qa	Microglia	R6/1 Ret up
C1qb	Microglia	R6/1 Ret up
C1qc	Microglia	R6/1 Ret up
Ctsb	Microglia	R6/1 Ret up
Ctss	Microglia	R6/1 Ret up
Ctsz	Microglia	R6/1 Ret up
Fyb	Microglia	R6/1 Ret up
H2-K1	Microglia	R6/1 Ret up
Hexb	Microglia	R6/1 Ret up
Junb	Microglia	R6/1 Ret up
Laptm5	Microglia	R6/1 Ret up
Lgmn	Microglia	R6/1 Ret up
Lyz2	Microglia	R6/1 Ret up
Mpeg1	Microglia	R6/1 Ret up
Plek	Microglia	R6/1 Ret up
Plxdc2	Microglia	R6/1 Ret up
Trf	Microglia	R6/1 Ret up
Figure 2E: brain cell-enriched markers
Adarb2	neu	wt & R6/1 Ret
Atp1a3	neu	wt & R6/1 Ret
Bcl11a	neu	wt & R6/1 Ret
AI593442	neu	wt & R6/1 Ret
A830018L16Rik	neu	wt & R6/1 Ret
Cacna2d1	neu	wt & R6/1 Ret
Cadps	neu	wt & R6/1 Ret
Calb2	neu	wt & R6/1 Ret
Cck	neu	wt & R6/1 Ret
Celf4	neu	wt & R6/1 Ret
Chgb	neu	wt & R6/1 Ret
Clstn2	neu	wt & R6/1 Ret
Cnr1	neu	wt & R6/1 Ret
Cntnap2	neu	wt & R6/1 Ret
Csrnp3	neu	wt & R6/1 Ret
Dcx	neu	wt & R6/1 Ret
Disp2	neu	wt & R6/1 Ret
DLX1	neu	wt & R6/1 Ret
Dync1i1	neu	wt & R6/1 Ret
Elavl2	neu	wt & R6/1 Ret
Erbb4	neu	wt & R6/1 Ret
Frmpd4	neu	wt & R6/1 Ret
Fstl5	neu	wt & R6/1 Ret
Gabbr2	neu	wt & R6/1 Ret
Gabra1	neu	wt & R6/1 Ret
Gabrb2	neu	wt & R6/1 Ret
Gabrg2	neu	wt & R6/1 Ret
Gad1	neu	wt & R6/1 Ret
Gad2	neu	wt & R6/1 Ret
Gap43	neu	wt & R6/1 Ret
Gda	neu	wt & R6/1 Ret
Glra2	neu	wt & R6/1 Ret
Gpr158	neu	wt & R6/1 Ret
Gpr83	neu	wt & R6/1 Ret
Gria1	neu	wt & R6/1 Ret
Grin2a	neu	wt & R6/1 Ret
Grin2b	neu	wt & R6/1 Ret
Igf1	neu	wt & R6/1 Ret
Ina	neu	wt & R6/1 Ret
Kcnc2	neu	wt & R6/1 Ret
Kcnj3	neu	wt & R6/1 Ret
Kcnq5	neu	wt & R6/1 Ret
Kit	neu	wt & R6/1 Ret
Mal2	neu	wt & R6/1 Ret
MEG3	neu	wt & R6/1 Ret
Myt1l	neu	wt & R6/1 Ret
Nap1l2	neu	wt & R6/1 Ret
Ndnf	neu	wt & R6/1 Ret
Ndrg4	neu	wt & R6/1 Ret
Nell1	neu	wt & R6/1 Ret
Nell2	neu	wt & R6/1 Ret
Npy	neu	wt & R6/1 Ret
Nrip3	neu	wt & R6/1 Ret
Nrxn3	neu	wt & R6/1 Ret
Nyap2	neu	wt & R6/1 Ret
Olfm3	neu	wt & R6/1 Ret
Pcsk2	neu	wt & R6/1 Ret
Penk	neu	wt & R6/1 Ret
Pgm2l1	neu	wt & R6/1 Ret
Pnma2	neu	wt & R6/1 Ret
PNOC	neu	wt & R6/1 Ret
Rab3b	neu	wt & R6/1 Ret
Rab3c	neu	wt & R6/1 Ret
Rbfox1	neu	wt & R6/1 Ret
Reln	neu	wt & R6/1 Ret
Rgs4	neu	wt & R6/1 Ret
Rgs8	neu	wt & R6/1 Ret
Robo2	neu	wt & R6/1 Ret
Rtn1	neu	wt & R6/1 Ret
Scg2	neu	wt & R6/1 Ret
Scn2a	neu	wt & R6/1 Ret
Serpini1	neu	wt & R6/1 Ret
Slc12a5	neu	wt & R6/1 Ret
Slc2a13	neu	wt & R6/1 Ret
Slc4a10	neu	wt & R6/1 Ret
Slc7a14	neu	wt & R6/1 Ret
Slitrk4	neu	wt & R6/1 Ret
Snap25	neu	wt & R6/1 Ret
Sphkap	neu	wt & R6/1 Ret
Srrm4	neu	wt & R6/1 Ret
Sst	neu	wt & R6/1 Ret
St8sia3	neu	wt & R6/1 Ret
Stmn2	neu	wt & R6/1 Ret
Sult4a1	neu	wt & R6/1 Ret
Sv2b	neu	wt & R6/1 Ret
Syngr3	neu	wt & R6/1 Ret
Synpr	neu	wt & R6/1 Ret
Syt1	neu	wt & R6/1 Ret
Syt13	neu	wt & R6/1 Ret
Syt4	neu	wt & R6/1 Ret
Tac2	neu	wt & R6/1 Ret
Tmem130	neu	wt & R6/1 Ret
Uchl1	neu	wt & R6/1 Ret
Vip	neu	wt & R6/1 Ret
Vsnl1	neu	wt & R6/1 Ret
Vstm2a	neu	wt & R6/1 Ret
Zmat4	neu	wt & R6/1 Ret
Zfp804a	neu	wt & R6/1 Ret
Abcd2	astr	wt & R6/1 Ret
Acot11	astr	wt & R6/1 Ret
Acsbg1	astr	wt & R6/1 Ret
Acsl6	astr	wt & R6/1 Ret
Adcyap1r1	astr	wt & R6/1 Ret
Adhfe1	astr	wt & R6/1 Ret
Agt	astr	wt & R6/1 Ret
Aldh1l1	astr	wt & R6/1 Ret
Aldoc	astr	wt & R6/1 Ret
Aqp4	astr	wt & R6/1 Ret
Arhgef26	astr	wt & R6/1 Ret
Atp13a4	astr	wt & R6/1 Ret
Atp1a2	astr	wt & R6/1 Ret
Atp1b2	astr	wt & R6/1 Ret
Bcan	astr	wt & R6/1 Ret
Bmpr1b	astr	wt & R6/1 Ret
Chil1	astr	wt & R6/1 Ret
Chrdl1	astr	wt & R6/1 Ret
Cldn10	astr	wt & R6/1 Ret
Clu	astr	wt & R6/1 Ret
Cpe	astr	wt & R6/1 Ret
Ddah1	astr	wt & R6/1 Ret
Dio2	astr	wt & R6/1 Ret
Dtna	astr	wt & R6/1 Ret
Ednrb	astr	wt & R6/1 Ret
Egfr	astr	wt & R6/1 Ret
Elovl2	astr	wt & R6/1 Ret
Etnppl	astr	wt & R6/1 Ret
Ezr	astr	wt & R6/1 Ret
F3	astr	wt & R6/1 Ret
Fabp7	astr	wt & R6/1 Ret
Fam107a	astr	wt & R6/1 Ret
Fgfr3	astr	wt & R6/1 Ret
Gabrb1	astr	wt & R6/1 Ret
Gabrg1	astr	wt & R6/1 Ret
Gdpd2	astr	wt & R6/1 Ret
Gfap	astr	wt & R6/1 Ret
Gja1	astr	wt & R6/1 Ret
GJB6	astr	wt & R6/1 Ret
Gli3	astr	wt & R6/1 Ret
Gpam	astr	wt & R6/1 Ret
Gpc5	astr	wt & R6/1 Ret
Gpr37l1	astr	wt & R6/1 Ret
Grm3	astr	wt & R6/1 Ret
Hepacam	astr	wt & R6/1 Ret
Htra1	astr	wt & R6/1 Ret
Id4	astr	wt & R6/1 Ret
Il33	astr	wt & R6/1 Ret
Kcnn3	astr	wt & R6/1 Ret
Lgr4	astr	wt & R6/1 Ret
Lix1	astr	wt & R6/1 Ret
Megf10	astr	wt & R6/1 Ret
Mfge8	astr	wt & R6/1 Ret
Mgst1	astr	wt & R6/1 Ret
Mlc1	astr	wt & R6/1 Ret
Mt3	astr	wt & R6/1 Ret
Ncan	astr	wt & R6/1 Ret
Ndrg2	astr	wt & R6/1 Ret
Ntrk2	astr	wt & R6/1 Ret
Ntsr2	astr	wt & R6/1 Ret
Nwd1	astr	wt & R6/1 Ret
Pamr1	astr	wt & R6/1 Ret
Pax6	astr	wt & R6/1 Ret
Plcd4	astr	wt & R6/1 Ret
Pou3f2	astr	wt & R6/1 Ret
Ppap2b	astr	wt & R6/1 Ret
Ppp1r3c	astr	wt & R6/1 Ret
Prex2	astr	wt & R6/1 Ret
Prodh	astr	wt & R6/1 Ret
Psd2	astr	wt & R6/1 Ret
Ptprz1	astr	wt & R6/1 Ret
Ranbp3l	astr	wt & R6/1 Ret
Rfx4	astr	wt & R6/1 Ret
Rgs20	astr	wt & R6/1 Ret
Rorb	astr	wt & R6/1 Ret
S1pr1	astr	wt & R6/1 Ret
Scara3	astr	wt & R6/1 Ret
Scg3	astr	wt & R6/1 Ret
Sdc4	astr	wt & R6/1 Ret
Sfxn5	astr	wt & R6/1 Ret
Slc13a5	astr	wt & R6/1 Ret
Slc14a1	astr	wt & R6/1 Ret
Slc15a2	astr	wt & R6/1 Ret
Slc1a2	astr	wt & R6/1 Ret
Slc1a3	astr	wt & R6/1 Ret
Slc1a4	astr	wt & R6/1 Ret
Slc25a18	astr	wt & R6/1 Ret
Slc39a12	astr	wt & R6/1 Ret
Slc4a4	astr	wt & R6/1 Ret
Slc6a11	astr	wt & R6/1 Ret
Slc7a10	astr	wt & R6/1 Ret
Slc7a11	astr	wt & R6/1 Ret
Slc7a2	astr	wt & R6/1 Ret
Slco1c1	astr	wt & R6/1 Ret
Sox9	astr	wt & R6/1 Ret
Sparcl1	astr	wt & R6/1 Ret
Tmem47	astr	wt & R6/1 Ret
Tril	astr	wt & R6/1 Ret
Ttyh1	astr	wt & R6/1 Ret
Abcb1a	end	wt & R6/1 Ret
Abcb1b	end	wt & R6/1 Ret
Abcc9	end	wt & R6/1 Ret
Abcg2	end	wt & R6/1 Ret
Acvrl1	end	wt & R6/1 Ret
Adcy4	end	wt & R6/1 Ret
Ahnak	end	wt & R6/1 Ret
Anxa1	end	wt & R6/1 Ret
Anxa2	end	wt & R6/1 Ret
Anxa3	end	wt & R6/1 Ret
Apold1	end	wt & R6/1 Ret
Arhgap29	end	wt & R6/1 Ret
Atp10a	end	wt & R6/1 Ret
BC028528	end	wt & R6/1 Ret
Bsg	end	wt & R6/1 Ret
Car4	end	wt & R6/1 Ret
Cav1	end	wt & R6/1 Ret
Ccdc141	end	wt & R6/1 Ret
Cd34	end	wt & R6/1 Ret
Cd93	end	wt & R6/1 Ret
Cdh5	end	wt & R6/1 Ret
Cgnl1	end	wt & R6/1 Ret
Cldn5	end	wt & R6/1 Ret
Clec14a	end	wt & R6/1 Ret
Clic5	end	wt & R6/1 Ret
Cobll1	end	wt & R6/1 Ret
Col4a1	end	wt & R6/1 Ret
Cxcl12	end	wt & R6/1 Ret
Cyyr1	end	wt & R6/1 Ret
Ebf1	end	wt & R6/1 Ret
Edn1	end	wt & R6/1 Ret
Edn3	end	wt & R6/1 Ret
Emcn	end	wt & R6/1 Ret
Eng	end	wt & R6/1 Ret
Epas1	end	wt & R6/1 Ret
Erg	end	wt & R6/1 Ret
Esam	end	wt & R6/1 Ret
Ets1	end	wt & R6/1 Ret
Fli1	end	wt & R6/1 Ret
Flt1	end	wt & R6/1 Ret
Fn1	end	wt & R6/1 Ret
Foxc1	end	wt & R6/1 Ret
Gata2	end	wt & R6/1 Ret
Gimap6	end	wt & R6/1 Ret
Gng11	end	wt & R6/1 Ret
Hbb-bs	end	wt & R6/1 Ret
Hbb-bt	end	wt & R6/1 Ret
Heg1	end	wt & R6/1 Ret
Higd1b	end	wt & R6/1 Ret
Hmcn1	end	wt & R6/1 Ret
Icam2	end	wt & R6/1 Ret
Ifitm1	end	wt & R6/1 Ret
Igfbp7	end	wt & R6/1 Ret
Il1r1	end	wt & R6/1 Ret
Itga1	end	wt & R6/1 Ret
Itm2a	end	wt & R6/1 Ret
Kdr	end	wt & R6/1 Ret
Lef1	end	wt & R6/1 Ret
Mecom	end	wt & R6/1 Ret
Mfsd2a	end	wt & R6/1 Ret
Mmrn2	end	wt & R6/1 Ret
Myct1	end	wt & R6/1 Ret
Myo1b	end	wt & R6/1 Ret
Net1	end	wt & R6/1 Ret
Nid1	end	wt & R6/1 Ret
Nostrin	end	wt & R6/1 Ret
Ocln	end	wt & R6/1 Ret
Osmr	end	wt & R6/1 Ret
Palmd	end	wt & R6/1 Ret
Pecam1	end	wt & R6/1 Ret
Pltp	end	wt & R6/1 Ret
Podxl	end	wt & R6/1 Ret
Prom1	end	wt & R6/1 Ret
Ptprb	end	wt & R6/1 Ret
Rgs5	end	wt & R6/1 Ret
Robo4	end	wt & R6/1 Ret
Sgpp2	end	wt & R6/1 Ret
She	end	wt & R6/1 Ret
Slc16a4	end	wt & R6/1 Ret
Slc19a3	end	wt & R6/1 Ret
Slc2a1	end	wt & R6/1 Ret
Slc38a5	end	wt & R6/1 Ret
Slc39a8	end	wt & R6/1 Ret
Slco1a1	end	wt & R6/1 Ret
Slco1a4	end	wt & R6/1 Ret
Slco1a5	end	wt & R6/1 Ret
Slco1a6	end	wt & R6/1 Ret
Sox7	end	wt & R6/1 Ret
Sparc	end	wt & R6/1 Ret
Srgn	end	wt & R6/1 Ret
Tbx3	end	wt & R6/1 Ret
Tek	end	wt & R6/1 Ret
Thbd	end	wt & R6/1 Ret
Tie1	end	wt & R6/1 Ret
Tm4sf1	end	wt & R6/1 Ret
Tmem204	end	wt & R6/1 Ret
Tnfsf10	end	wt & R6/1 Ret
Uaca	end	wt & R6/1 Ret
Vim	end	wt & R6/1 Ret
Vwf	end	wt & R6/1 Ret
Wwtr1	end	wt & R6/1 Ret
Aif1	mic	wt & R6/1 Ret
Alox5ap	mic	wt & R6/1 Ret
Apbb1ip	mic	wt & R6/1 Ret
Arhgap25	mic	wt & R6/1 Ret
Arhgdib	mic	wt & R6/1 Ret
Blnk	mic	wt & R6/1 Ret
C1qa	mic	wt & R6/1 Ret
C1qb	mic	wt & R6/1 Ret
C1qc	mic	wt & R6/1 Ret
C3ar1	mic	wt & R6/1 Ret
Ccrl2	mic	wt & R6/1 Ret
Cd14	mic	wt & R6/1 Ret
Cd300a	mic	wt & R6/1 Ret
Cd53	mic	wt & R6/1 Ret
Cd74	mic	wt & R6/1 Ret
Cd83	mic	wt & R6/1 Ret
Cd84	mic	wt & R6/1 Ret
Cd86	mic	wt & R6/1 Ret
Csf1r	mic	wt & R6/1 Ret
Csf3r	mic	wt & R6/1 Ret
Ctss	mic	wt & R6/1 Ret
Cx3cr1	mic	wt & R6/1 Ret
Cxcl16	mic	wt & R6/1 Ret
Dock2	mic	wt & R6/1 Ret
Dock8	mic	wt & R6/1 Ret
Fcer1g	mic	wt & R6/1 Ret
Fgd2	mic	wt & R6/1 Ret
Fyb	mic	wt & R6/1 Ret
Gpr183	mic	wt & R6/1 Ret
Gpr34	mic	wt & R6/1 Ret
Gpr84	mic	wt & R6/1 Ret
Havcr2	mic	wt & R6/1 Ret
Hcls1	mic	wt & R6/1 Ret
Hexb	mic	wt & R6/1 Ret
Hk2	mic	wt & R6/1 Ret
Hpgds	mic	wt & R6/1 Ret
Ikzf1	mic	wt & R6/1 Ret
Il10ra	mic	wt & R6/1 Ret
Il1a	mic	wt & R6/1 Ret
Irf8	mic	wt & R6/1 Ret
Itgam	mic	wt & R6/1 Ret
Itgb2	mic	wt & R6/1 Ret
Laptm5	mic	wt & R6/1 Ret
Lcp1	mic	wt & R6/1 Ret
Lcp2	mic	wt & R6/1 Ret
Lpcat2	mic	wt & R6/1 Ret
Ly86	mic	wt & R6/1 Ret
Lyn	mic	wt & R6/1 Ret
Mafb	mic	wt & R6/1 Ret
Mpeg1	mic	wt & R6/1 Ret
Mrc1	mic	wt & R6/1 Ret
Nckap1l	mic	wt & R6/1 Ret
Nlrp3	mic	wt & R6/1 Ret
Olfml3	mic	wt & R6/1 Ret
P2ry12	mic	wt & R6/1 Ret
P2ry13	mic	wt & R6/1 Ret
Pik3cg	mic	wt & R6/1 Ret
Pik3r5	mic	wt & R6/1 Ret
Pld4	mic	wt & R6/1 Ret
Plek	mic	wt & R6/1 Ret
Ptafr	mic	wt & R6/1 Ret
Ptgs1	mic	wt & R6/1 Ret
Ptpn6	mic	wt & R6/1 Ret
Ptprc	mic	wt & R6/1 Ret
Rbm47	mic	wt & R6/1 Ret
Rgs10	mic	wt & R6/1 Ret
Rhoh	mic	wt & R6/1 Ret
Runx1	mic	wt & R6/1 Ret
Samsn1	mic	wt & R6/1 Ret
Selplg	mic	wt & R6/1 Ret
Sla	mic	wt & R6/1 Ret
Slc11a1	mic	wt & R6/1 Ret
Slc2a5	mic	wt & R6/1 Ret
Slco2b1	mic	wt & R6/1 Ret
Susd3	mic	wt & R6/1 Ret
Syk	mic	wt & R6/1 Ret
Tbxas1	mic	wt & R6/1 Ret
Themis2	mic	wt & R6/1 Ret
Tlr1	mic	wt & R6/1 Ret
Tlr2	mic	wt & R6/1 Ret
Tlr7	mic	wt & R6/1 Ret
Tmem119	mic	wt & R6/1 Ret
Trem2	mic	wt & R6/1 Ret
Tyrobp	mic	wt & R6/1 Ret
Vav1	mic	wt & R6/1 Ret
Ccl4	mic	wt & R6/1 Ret
Ccl3	mic	wt & R6/1 Ret
Rgs1	mic	wt & R6/1 Ret
Fcgr3	mic	wt & R6/1 Ret
Fcgr1a	mic	wt & R6/1 Ret
Ccl2	mic	wt & R6/1 Ret
Bcl2a1a	mic	wt & R6/1 Ret
Bcl2a1b	mic	wt & R6/1 Ret
Bcl2a1c	mic	wt & R6/1 Ret
Bcl2a1d	mic	wt & R6/1 Ret
C5ar1	mic	wt & R6/1 Ret
Lyz1/2	mic	wt & R6/1 Ret
Siglece	mic	wt & R6/1 Ret
Il1b	mic	wt & R6/1 Ret
Il6ra	mic	wt & R6/1 Ret
Clec4a1	mic	wt & R6/1 Ret
Figure 4A-B: glial genes
Camk2g	Basal astrocytes	R6/1 Ret up
Cdadc1	Basal astrocytes	R6/1 Ret up
Gulp1	Basal astrocytes	R6/1 Ret up
Nrep	Basal astrocytes	R6/1 Ret up
Oxct1	Basal astrocytes	R6/1 Ret up
Phactr1	Basal astrocytes	R6/1 Ret up
Shisa2	Basal astrocytes	R6/1 Ret up
Tle4	Basal astrocytes	R6/1 Ret up
A2m	Gliosis	R6/1 Ret up
Bcl3	Gliosis	R6/1 Ret up
C4b	Gliosis	R6/1 Ret up
Cd44	Gliosis	R6/1 Ret up
Cebpd	Gliosis	R6/1 Ret up
Gbp2	Gliosis	R6/1 Ret up
Gfap	Gliosis	R6/1 Ret up
Ifitm3	Gliosis	R6/1 Ret up
Irf9	Gliosis	R6/1 Ret up
Irgm1	Gliosis	R6/1 Ret up
Jak3	Gliosis	R6/1 Ret up
Map3k20	Gliosis	R6/1 Ret up
Oasl2	Gliosis	R6/1 Ret up
Osmr	Gliosis	R6/1 Ret up
Pcdhb9	Gliosis	R6/1 Ret up
Pum3	Gliosis	R6/1 Ret up
Serpina3n	Gliosis	R6/1 Ret up
Serping1	Gliosis	R6/1 Ret up
Slc14a1	Gliosis	R6/1 Ret up
Sulf1	Gliosis	R6/1 Ret up
Usp18	Gliosis	R6/1 Ret up
Vim	Gliosis	R6/1 Ret up
Zc3hav1	Gliosis	R6/1 Ret up
Actn1	Basal microglia	R6/1 Ret up
Ckb	Basal microglia	R6/1 Ret up
Gprasp1	Basal microglia	R6/1 Ret up
Gprasp2	Basal microglia	R6/1 Ret up
Jun	Basal microglia	R6/1 Ret up
Lifr	Basal microglia	R6/1 Ret up
Rdh10	Basal microglia	R6/1 Ret up
Slc25a37	Basal microglia	R6/1 Ret up
Srl	Basal microglia	R6/1 Ret up
Tspan13	Basal microglia	R6/1 Ret up
Zbed5	Basal microglia	R6/1 Ret up
Arl6ip1	Early activation	R6/1 Ret up
Bub1b	Early activation	R6/1 Ret up
Cd9	Early activation	R6/1 Ret up
Ctsz	Early activation	R6/1 Ret up
Gusb	Early activation	R6/1 Ret up
H2-K1	Early activation	R6/1 Ret up
Hsp90ab1	Early activation	R6/1 Ret up
Hspa8	Early activation	R6/1 Ret up
Lgals3bp	Early activation	R6/1 Ret up
Rpl15	Early activation	R6/1 Ret up
Smc2	Early activation	R6/1 Ret up
Tpi1	Early activation	R6/1 Ret up
Tubb6	Early activation	R6/1 Ret up
Zfp367	Early activation	R6/1 Ret up
Akr1a1	Late activation	R6/1 Ret up
Apoe	Late activation	R6/1 Ret up
B2m	Late activation	R6/1 Ret up
Bst2	Late activation	R6/1 Ret up
C1qa	Late activation	R6/1 Ret up
C1qc	Late activation	R6/1 Ret up
C4b	Late activation	R6/1 Ret up
Cox4i1	Late activation	R6/1 Ret up
Ddx58	Late activation	R6/1 Ret up
Ddx60	Late activation	R6/1 Ret up
Eef1b2	Late activation	R6/1 Ret up
Gfap	Late activation	R6/1 Ret up
Gpnmb	Late activation	R6/1 Ret up
H2-D1	Late activation	R6/1 Ret up
H2-Q4	Late activation	R6/1 Ret up
Herc6	Late activation	R6/1 Ret up
Ifit1	Late activation	R6/1 Ret up
Ifit3	Late activation	R6/1 Ret up
Ifitm3	Late activation	R6/1 Ret up
Irgm1	Late activation	R6/1 Ret up
Lamp2	Late activation	R6/1 Ret up
Mpeg1	Late activation	R6/1 Ret up
Oasl2	Late activation	R6/1 Ret up
Parp14	Late activation	R6/1 Ret up
Parp9	Late activation	R6/1 Ret up
Psap	Late activation	R6/1 Ret up
Psme1	Late activation	R6/1 Ret up
Rtp4	Late activation	R6/1 Ret up
Samd9l	Late activation	R6/1 Ret up
Sdf4	Late activation	R6/1 Ret up
Slc25a3	Late activation	R6/1 Ret up
Slfn5	Late activation	R6/1 Ret up
Stat1	Late activation	R6/1 Ret up
Trim30a	Late activation	R6/1 Ret up
Ttyh2	Late activation	R6/1 Ret up
Usp18	Late activation	R6/1 Ret up
Xaf1	Late activation	R6/1 Ret up
Zc3hav1	Late activation	R6/1 Ret up
Abca8a	Basal astrocytes	R6/1 Str up
Bicd1	Basal astrocytes	R6/1 Str up
Gaa	Basal astrocytes	R6/1 Str up
Pcdh20	Basal astrocytes	R6/1 Str up
Pdk1	Basal astrocytes	R6/1 Str up
Tenm3	Basal astrocytes	R6/1 Str up
Tsga10	Basal astrocytes	R6/1 Str up
Wls	Basal astrocytes	R6/1 Str up
Chl1	Gliosis	R6/1 Str up
Ddx21	Gliosis	R6/1 Str up
Dhrs1	Gliosis	R6/1 Str up
Dpysl3	Gliosis	R6/1 Str up
Map3k20	Gliosis	R6/1 Str up
Nol11	Gliosis	R6/1 Str up
Polr1a	Gliosis	R6/1 Str up
Slc16a1	Gliosis	R6/1 Str up
Zc3hav1	Gliosis	R6/1 Str up
Cyp4f16	Basal microglia	R6/1 Str up
Gprasp1	Basal microglia	R6/1 Str up
Gprasp2	Basal microglia	R6/1 Str up
Grk4	Basal microglia	R6/1 Str up
Mtss1	Basal microglia	R6/1 Str up
Zfhx3	Basal microglia	R6/1 Str up
Anln	Early activation	R6/1 Str up
Brca1	Early activation	R6/1 Str up
H2-K1	Early activation	R6/1 Str up
Hspa8	Early activation	R6/1 Str up
Lgals3bp	Early activation	R6/1 Str up
Rbm3	Early activation	R6/1 Str up
Smc2	Early activation	R6/1 Str up
Stil	Early activation	R6/1 Str up
Tpx2	Early activation	R6/1 Str up
Zfp367	Early activation	R6/1 Str up
Ctsl	Late activation	R6/1 Str up
Ddx58	Late activation	R6/1 Str up
Ddx60	Late activation	R6/1 Str up
Gaa	Late activation	R6/1 Str up
Gbp6	Late activation	R6/1 Str up
Gpi1	Late activation	R6/1 Str up
H2-D1	Late activation	R6/1 Str up
Ifit1	Late activation	R6/1 Str up
Ifit3	Late activation	R6/1 Str up
Prr5l	Late activation	R6/1 Str up
Rpl10	Late activation	R6/1 Str up
Stat1	Late activation	R6/1 Str up
Timp2	Late activation	R6/1 Str up
Figure 6A: autophagy genes
Abcb9	Lysosome	R6/1 Str down
Atf6	Regulator	R6/1 Str down
Camkk2	mTOR	R6/1 Str down
Cers1	Mitophagy	R6/1 Str down
Deptor	mTOR	R6/1 Str down
Dgkb	Core	R6/1 Str down
Dynll1	Core	R6/1 Str down
Egr1	Regulator	R6/1 Str down
Foxo1	Regulator	R6/1 Str down
Hras	mTOR	R6/1 Str down
Junb	Regulator	R6/1 Str down
Mapk4	Core	R6/1 Str down
Pcsk9	Lysosome	R6/1 Str down
Ppp2r2a	Core	R6/1 Str down
Prkca	mTOR	R6/1 Str down
Prkce	Core	R6/1 Str down
Rragd	mTOR	R6/1 Str down
Smurf1	Core / Mitophagy	R6/1 Str down
Srebf2	Mitophagy	R6/1 Str down
Znrf1	Lysosome	R6/1 Str down
Castor2	mTOR	R6/1 Str up
Gaa	Lysosome	R6/1 Str up
Grb10	mTOR	R6/1 Str up
Hdac1	Core	R6/1 Str up
Prkdc	Core	R6/1 Str up
Rock1	Mitophagy	R6/1 Str up
Stat1	Regulator	R6/1 Str up
Tmem9	Lysosome	R6/1 Str up
Wnk1	Core	R6/1 Str up
Abl2	Core	R6/1 Ret down
Atp6v0e2	mTOR / Lyso-related	R6/1 Ret down
Bcl2	Core	R6/1 Ret down
Camkk2	mTOR	R6/1 Ret down
Cbl	Core	R6/1 Ret down
Cul3	Core	R6/1 Ret down
Cul5	Core	R6/1 Ret down
Hif1a	mTOR / Regulator	R6/1 Ret down
Kras	mTOR	R6/1 Ret down
Lrpprc	Mitophagy	R6/1 Ret down
Mapk4	Core	R6/1 Ret down
Nedd4l	Core	R6/1 Ret down
Optn	Core / Mitophagy	R6/1 Ret down
Ppargc1b	Regulator	R6/1 Ret down
Prkca	mTOR	R6/1 Ret down
Sgk1	mTOR	R6/1 Ret down
Sirt4	Regulator	R6/1 Ret down
Tnfaip3	Regulator	R6/1 Ret down
Zkscan3	Regulator	R6/1 Ret down
Akt1	mTOR	R6/1 Ret up
Alpk2	Core	R6/1 Ret up
Arsb	Lysosome	R6/1 Ret up
Atp6v1h	mTOR / Lyso-related	R6/1 Ret up
Clcn3	Lyso-related	R6/1 Ret up
Ctso	Lysosome	R6/1 Ret up
Ctss	Lysosome	R6/1 Ret up
Ctsz	Lysosome	R6/1 Ret up
Egr1	Regulator	R6/1 Ret up
Gabarap	Core	R6/1 Ret up
Gusb	Lysosome	R6/1 Ret up
Hexb	Lysosome	R6/1 Ret up
Hey2	Regulator	R6/1 Ret up
Hmgb1	Core	R6/1 Ret up
Jun	Regulator	R6/1 Ret up
Lamp2	Lysosome	R6/1 Ret up
Lgmn	Lysosome	R6/1 Ret up
Lrp2	Lysosome	R6/1 Ret up
Map1lc3b	Core	R6/1 Ret up
Map3k1	Core	R6/1 Ret up
Mapk8	Core	R6/1 Ret up
Mfn1	Mitophagy	R6/1 Ret up
Myo7a	Lysosome	R6/1 Ret up
Pi4k2a	Lysosome	R6/1 Ret up
Rab11a	Core	R6/1 Ret up
Rab27a	Lysosome	R6/1 Ret up
Rab5b	Core / Mitophagy	R6/1 Ret up
Siae	Lysosome	R6/1 Ret up
Stat1	Regulator	R6/1 Ret up
Stat3	mTOR / Regulator	R6/1 Ret up
Tbc1d15	Mitophagy	R6/1 Ret up
